# The genome sequence of the Jean-Talon strain, an archeological tetraploid beer yeast from Québec

**DOI:** 10.1101/2020.02.11.944405

**Authors:** Anna Fijarczyk, Mathieu Hénault, Souhir Marsit, Guillaume Charron, Tobias Fischborn, Luc Nicole-Labrie, Christian R Landry

## Abstract

The genome sequences of archeological yeast isolates can reveal insights about the history of human baking, brewing and winemaking activities and migration around the globe. A yeast strain called Jean-Talon was recently isolated from the vaults of the Intendant’s Palace of Nouvelle France on a historical site in Québec City. This site has been occupied by various breweries, starting from the end of the 17th century and until the middle of the 20th century. We sequenced the genome of the Jean-Talon strain with short and long reads and reanalyzed the genomes of hundreds of yeast strains to identify its species of origin and determine how it relates to other domesticated and wild strains. The Jean-Talon strain is a tetraploid strain with numerous aneuploidies, is partially sterile and most closely related to beer strains from the beer and bakery genetic groups and industrial strains from the United Kingdom and Belgium. We conclude from this that the Jean-Talon strain most likely derives from recent brewing activities that took place in the same location and not from wild yeast that could have been domesticated by the original brewers of the Nouvelle France on the site.
