## Supplementary Table 1 for "The genome sequence of the Jean-Talon strain, an archeological tetraploid beer yeast from Québec"

### Sheet: Table S1
Table S1. Description of 318 mapped yeast strains from beer genetic groups from four studies.
Dataset	Reference	Strain name	Geographic origin (from reference)	Substrate (from reference)	Substrate cd (from reference)	Type/style	Origin	Source	Genetic group	Accessions	Coverage
Fay	[1]	A.1007	Germany	Commercial Ale	Wyeast 1007 German Ale Yeast	Ale	Germany	Beer	Ale2	SRR8173000,SRS4029020,SAMN10375221	15.1248
Fay	[1]	A.1187	Britain	Commercial Ale	Wyeast 1187 Ringwood British Ale Yeast	Ale	UK/IE	Beer	Ale1	SRR8172999,SRS4029023,SAMN10375222	8.48745
Fay	[1]	A.1728	Scotland	Commercial Ale	Wyeast 1728 Scottish Ale	Ale	UK/IE	Beer	Ale1	SRR8172994,SRS4029049,SAMN10375324	20.1624
Fay	[1]	A.1945	England	Commercial Ale	Wyeast 1945 NB NeoBritannia	Ale	UK/IE	Beer	Ale1	SRR8173004,SRS4029022,SAMN10375223	9.53756
Fay	[1]	A.1968	England	Commercial Ale	Wyeast 1968 London ESB	Bitter	UK/IE	Beer	Ale1	SRR8172993,SRS4029048,SAMN10375325	6.26709
Fay	[1]	A.2565	Germany	Commercial Ale	Wyeast 2565 Kolsch (German)	Kolsch	Germany	Beer	Ale2	SRR8173087,SRS4028983,SAMN10375326	20.6923
Fay	[1]	A.3942	Belgium	Commercial Wheat	Wyeast 3942 Belgian Wheat Yeast	Wheat beer	Belgium	Beer	Ale2	SRR8173003,SRS4028996,SAMN10375224	20.1972
Fay	[1]	A.BRY-97	American	Commercial Ale	Danstar American West Coast Ale Yeast	Ale	US/CA	Beer	Beer/baking	SRR8172949,SRS4028997,SAMN10375225	27.2064
Fay	[1]	A.Coopers	Australia	Commercial Ale	Coopers Australian Ale Yeast	Ale	Other	Beer	Beer/baking	SRR8172950,SRS4028994,SAMN10375226	10.7019
Fay	[1]	A.Munich	Germany	Commercial Wheat	Danstar Munich (German) Wheat Beer Yeast	Wheat beer	Germany	Beer	Ale1	SRR8172947,SRS4028995,SAMN10375227	14.9502
Fay	[1]	A.Muntons	England	Commercial Ale	Muntons English Ale Yeast	Ale	UK/IE	Beer	Beer/baking	SRR8172948,SRS4029000,SAMN10375228	32.5267
Fay	[1]	A.Nottingham	England	Commercial Ale	Danstar Nottingham (English) Ale Yeast	Ale	UK/IE	Beer	Ale1	SRR8172953,SRS4029001,SAMN10375229	6.26515
Fay	[1]	A.S-04	England	Commercial Ale	Safale S-04 English Ale Yeast	Ale	UK/IE	Beer	Ale1	SRR8172954,SRS4028998,SAMN10375230	14.4636
Fay	[1]	A.S-33	England	Commercial Ale	Safale S-33 English Ale Yeast	Ale	UK/IE	Beer	Beer/baking	SRR8172951,SRS4028999,SAMN10375231	21.897
Fay	[1]	A.T-58	Belgium	Commercial Ale	Safbrew T-58 Belgian Ale Yeast	Ale	Belgium	Beer	Beer/baking	SRR8172952,SRS4029002,SAMN10375232	22.1348
Fay	[1]	A.US-05	American	Commercial Ale	Safale US-05 American Ale Yeast	Ale	US/CA	Beer	Ale1	SRR8172957,SRS4029003,SAMN10375233	27.3212
Fay	[1]	A.Windson	England	Commercial Ale	Danstar Windsor (English) Ale Yeast	Ale	UK/IE	Beer	Beer/baking	SRR8172986,SRS4029062,SAMN10375235	7.48517
Fay	[1]	ABM1	NA	Commercial Baking	AB Mauri baking #1	Other	Other	Baking	Beer/baking	SRR8173053,SRS4029017,SAMN10375319	244.717
Fay	[1]	ABM2	NA	Commercial Baking	AB Mauri baking #2	Other	Other	Baking	Beer/baking	SRR8173054,SRS4029016,SAMN10375320	152.088
Fay	[1]	ABM3	NA	Commercial Baking	AB Mauri baking #3	Other	Other	Baking	Beer/baking	SRR8173051,SRS4029019,SAMN10375321	131.953
Fay	[1]	ABM4	NA	Commercial Baking	AB Mauri baking #4	Other	Other	Baking	Beer/baking	SRR8173052,SRS4029018,SAMN10375322	240.718
Fay	[1]	ABM5	NA	Commercial Baking	AB Mauri baking #5	Other	Other	Baking	Beer/baking	SRR8173049,SRS4029021,SAMN10375323	134.14
Fay	[1]	L.2112	NA	Commercial Lager	Wyeast 2112 California Lager	Lager	NA	Beer	Lager	SRR8173088,SRS4028980,SAMN10375327	24.1591
Fay	[1]	L.2278	NA	Commercial Lager	Wyeast 2278 Czech Pils	Lager	NA	Beer	Lager	SRR8172985,SRS4029061,SAMN10375236	21.8679
Fay	[1]	L.Brewferm	NA	Commercial Lager	Brewferm Lager Yeast	Lager	NA	Beer	Beer/baking	SRR8172988,SRS4029060,SAMN10375237	44.0093
Fay	[1]	L.S-23	NA	Commercial Lager	Saflager S-23 Lager Yeast	Lager	NA	Beer	Lager	SRR8172987,SRS4029059,SAMN10375238	15.9949
Fay	[1]	L.W-34-70	NA	Commercial Lager	Saflager W-34/70 Lager Yeast	Lager	NA	Beer	Lager	SRR8172990,SRS4029057,SAMN10375239	19.0962
Fay	[1]	L.WLP820	NA	Commercial Lager	White Labs WLP820 Oktoberfest Lager	Lager	NA	Beer	Lager	SRR8172989,SRS4029058,SAMN10375240	5.87979
Fay	[1]	W.WLP045	NA	Commercial Whiskey	White Labs WLP045 Scotch Whiskey Yeast	Other	Other	Spirits	Beer/baking	SRR8172992,SRS4029047,SAMN10375241	10.6365
Fay	[1]	W.WLP070	NA	Commercial Whiskey	White Labs WLP070 Bourbon Yeast	Other	Other	Spirits	Lager	SRR8172991,SRS4029046,SAMN10375242	11.2963
Fay	[1]	YMD1864	England	Commercial Ale	Wyeast 1275 Thames Valley (English)	Ale	UK/IE	Beer	Ale1	SRR8172962,SRS4029075,SAMN10375304	164.213
Fay	[1]	YMD1865	England	Commercial Ale	Wyeast 1469 W Yorkshire (English)	Ale	UK/IE	Beer	Ale1	SRR8172983,SRS4029056,SAMN10375305	282.631
Fay	[1]	YMD1866	Scotland	Commercial Ale	Wyeast 1728 Scottish Ale	Ale	UK/IE	Beer	Ale1	SRR8172984,SRS4029063,SAMN10375306	154.316
Fay	[1]	YMD1867	American	Commercial Ale	Wyeast 1332 Northwest (American) Ale	Ale	US/CA	Beer	Ale1	SRR8172946,SRS4029081,SAMN10375307	164.801
Fay	[1]	YMD1868	American	Commercial Ale	Wyeast Rogue Pacman (American)	Ale	US/CA	Beer	Ale1	SRR8172945,SRS4029082,SAMN10375308	174.152
Fay	[1]	YMD1869	Britain	Commercial Ale	Wyeast 1098 British Ale	Ale	UK/IE	Beer	Ale1	SRR8172944,SRS4029054,SAMN10375309	292.899
Fay	[1]	YMD1870	Britain	Commercial Ale	Wyeast 1028 London Ale	Ale	UK/IE	Beer	Ale1	SRR8172943,SRS4029083,SAMN10375310	164.218
Fay	[1]	YMD1871	Germany	Commercial Ale	Wyeast 2565 Kolsch (German)	Kolsch	Germany	Beer	Ale2	SRR8172942,SRS4029084,SAMN10375311	140.824
Fay	[1]	YMD1872	England	Commercial Ale	Wyeast 1318 London Ale III	Ale	UK/IE	Beer	Ale1	SRR8172941,SRS4029086,SAMN10375312	175.736
Fay	[1]	YMD1873	Germany	Commercial Wheat	Wyeast 3068 Weihenstephan (German wheat)	Wheat beer	Germany	Beer	Ale1	SRR8172940,SRS4029085,SAMN10375313	169.859
Fay	[1]	YMD1874	NA	Commercial Lager	Wyeast 2112 Cal Lager	Lager	NA	Beer	Lager	SRR8172939,SRS4029087,SAMN10375314	118.938
Fay	[1]	YMD1875	Belgium	Commercial Ale	Wyeast 3787 Trappist HG (Belgian)	Trappist	Belgium	Beer	Ale2	SRR8172938,SRS4029055,SAMN10375315	281.961
Fay	[1]	YMD1950	Belgium	Commercial Wheat	Wyeast 3463 Forbidden Fruit (Belgian wheat)	Wheat beer	Belgium	Beer	Ale2	SRR8172937,SRS4029088,SAMN10375316	136.501
Fay	[1]	YMD1952	Germany	Commercial Ale	Wyeast 2565 Kolsch (German)	Kolsch	Germany	Beer	Ale2	SRR8173055,SRS4029015,SAMN10375317	138.411
Fay	[1]	YMD1981	England	Commercial Ale	Wyeast 1968 London ESB	Bitter	UK/IE	Beer	Ale1	SRR8173056,SRS4029014,SAMN10375318	152.84
Fay	[1]	YO1128	Ismaili District, Yemen	Green coffee beans	Green coffee beans, Ismaili District - Yemen	Other	Other	Wild	Beer/baking	SRR8172977,SRS4029069,SAMN10375254	55.6568
Fay	[1]	YO1133	Yirgacheffe, Ethiopia	Green coffee beans	Green coffee beans, Yirgacheffe - Ethiopia	Other	Other	Wild	Beer/baking	SRR8172974,SRS4029072,SAMN10375255	229.747
Fay	[1]	YO1164	San Jacinto, CA, USA	D. pseudoobscura	D. pseudoobscura, San Jacinto, CA - United States	Other	Other	Wild	Beer/baking	SRR8172973,SRS4029073,SAMN10375256	240.05
Fay	[1]	YO1201	Java - Indonesia	Green coffee beans	Green coffee beans, Java - Indonesia	Other	Other	Wild	Beer/baking	SRR8173041,SRS4029029,SAMN10375257	252.3
Fay	[1]	YO367	Evolution Canyon, Israel	South facing shady spot, Station 2	South facing shady spot, Station 2, Evolution Canyon - Israel	Other	Other	Wild	Beer/baking	SRR8173045,SRS4029025,SAMN10375265	256.834
Fay	[1]	YO465	Gothenburg, Sweden	Fish gut	Fish gut, Gothenburg - Sweden	Other	Other	Wild	Beer/baking	SRR8173026,SRS4029034,SAMN10375271	242.156
Fay	[1]	YO707	NA	Coconut pod	Coconut pod	Other	Other	Wild	Beer/baking	SRR8173084,SRS4028986,SAMN10375282	231.618
Fay	[1]	YO721	NA	Kefyr (Y-393)	Kefyr	Other	Other	Wild	Beer/baking	SRR8173082,SRS4028987,SAMN10375284	47.9213
Fay	[1]	YO734	Yosemite, California, United States	D. pseudoobscura	D. pseudoobscura, Yosemite, California - United States	Other	Other	Wild	Beer/baking	SRR8173060,SRS4029010,SAMN10375289	55.9358
Fay	[1]	YO807	NA	Canned peaches	Canned peaches	Other	Other	Wild	Beer/baking	SRR8173064,SRS4029006,SAMN10375293	284.545
Gallone	[2]	BE001	Belgium	Beer		Beer	Belgium	Beer	Beer1UK	SRR5678584,SRS2280401,SAMN05190362	194.096
Gallone	[2]	BE002	Bulgaria	Beer		Beer	Other	Beer	Beer2	SRR5678585,SRS2280400,SAMN05190363	129.672
Gallone	[2]	BE003	Ukraine	Beer		Beer	Other	Beer	Beer2	SRR5678608,SRS2280377,SAMN05190364	99.1325
Gallone	[2]	BE004	Belgium	Beer		Beer	Belgium	Beer	Beer2	SRR5678609,SRS2280375,SAMN05190365	140.108
Gallone	[2]	BE005	Belgium	Beer (Ale)		Ale	Belgium	Beer	Mixed	SRR5678606,SRS2280379,SAMN05190366	135.404
Gallone	[2]	BE006	NA	Beer (Ale refermentation)		Ale	NA	Beer	Mixed	SRR5678607,SRS2280378,SAMN05190367	202.819
Gallone	[2]	BE007	US	Beer (Ale)		Ale	US/CA	Beer	Beer1US	SRR5678596,SRS2280390,SAMN05190368	148.333
Gallone	[2]	BE008	Germany	Beer (Ale)		Ale	Germany	Beer	Beer1BG	SRR5678600,SRS2280385,SAMN05190369	128.923
Gallone	[2]	BE009	England	Beer (Stout)		Stout	UK/IE	Beer	Beer1UK	SRR5678576,SRS2280409,SAMN05190370	110.175
Gallone	[2]	BE010	Scotland	Beer		Beer	UK/IE	Beer	Beer1UK	SRR5678577,SRS2280408,SAMN05190371	103.447
Gallone	[2]	BE011	Belgium	Beer (Abbey)		Beer	Belgium	Beer	Beer2	SRR5678570,SRS2280415,SAMN05190372	104.888
Gallone	[2]	BE012	England	Beer (Bitter)		Bitter	UK/IE	Beer	Beer1BG	SRR5678571,SRS2280414,SAMN05190373	123.84
Gallone	[2]	BE013	Belgium	Beer (Ale refermentation)		Ale	Belgium	Beer	Beer2	SRR5678568,SRS2280417,SAMN05190374	201.206
Gallone	[2]	BE014	Belgium	Beer (Strong ale)		Ale	Belgium	Beer	Wine	SRR5678569,SRS2280416,SAMN05190375	211.082
Gallone	[2]	BE015	Belgium	Beer		Beer	Belgium	Beer	Beer1BG	SRR5678566,SRS2280420,SAMN05190376	98.7169
Gallone	[2]	BE016	Belgium	Beer		Beer	Belgium	Beer	Beer1BG	SRR5678567,SRS2280418,SAMN05190377	135.526
Gallone	[2]	BE017	Belgium	Beer		Beer	Belgium	Beer	Beer1/Mosaic	SRR5678564,SRS2280421,SAMN05190378	104.251
Gallone	[2]	BE018	Canada	Beer		Beer	US/CA	Beer	Mosaic	SRR5678565,SRS2280419,SAMN05190379	118.599
Gallone	[2]	BE019	Canada	Beer		Beer	US/CA	Beer	Beer1/Mosaic	SRR5678572,SRS2280413,SAMN05190380	108.891
Gallone	[2]	BE020	Belgium	Beer		Beer	Belgium	Beer	Wine	SRR5678573,SRS2280412,SAMN05190381	110.116
Gallone	[2]	BE021	Canada	Beer (Pale ale)		Pale ale	US/CA	Beer	Beer2	SRR5678680,SRS2280304,SAMN05190382	104.141
Gallone	[2]	BE022	Belgium	Beer (Ale refermentation)		Ale	Belgium	Beer	Beer1BG	SRR5678679,SRS2280306,SAMN05190383	111.47
Gallone	[2]	BE023	Belgium	Beer (Ale refermentation)		Ale	Belgium	Beer	Mixed	SRR5678678,SRS2280307,SAMN05190384	101.068
Gallone	[2]	BE024	Belgium	Beer (Ale refermentation)		Ale	Belgium	Beer	Wine	SRR5678677,SRS2280308,SAMN05190385	110.081
Gallone	[2]	BE025	Belgium	Beer (Ale refermentation)		Ale	Belgium	Beer	Mixed	SRR5678676,SRS2280309,SAMN05190386	127.397
Gallone	[2]	BE026	Belgium	Beer (Ale refermentation)		Ale	Belgium	Beer	Beer1BG	SRR5678675,SRS2280310,SAMN05190387	133.059
Gallone	[2]	BE027	Belgium	Beer (Ale refermentation)		Ale	Belgium	Beer	Beer2	SRR5678674,SRS2280312,SAMN05190388	85.9689
Gallone	[2]	BE028	Belgium	Beer (Ale refermentation)		Ale	Belgium	Beer	Mixed	SRR5678673,SRS2280311,SAMN05190389	123.024
Gallone	[2]	BE029	Belgium	Beer (Ale refermentation)		Ale	Belgium	Beer	Mixed	SRR5678672,SRS2280313,SAMN05190390	91.0745
Gallone	[2]	BE030	Belgium	Beer (Trappist)		Trappist	Belgium	Beer	Wine	SRR5678671,SRS2280314,SAMN05190391	189.95
Gallone	[2]	BE031	Belgium	Beer (Trappist)		Trappist	Belgium	Beer	Beer1BG	SRR5678683,SRS2280302,SAMN05190392	103.426
Gallone	[2]	BE032	England	Beer		Beer	UK/IE	Beer	Beer2	SRR5678684,SRS2280301,SAMN05190393	99.882
Gallone	[2]	BE033	England	Beer (Strong ale)		Ale	UK/IE	Beer	Wine	SRR5678685,SRS2280300,SAMN05190394	122.649
Gallone	[2]	BE034	Belgium	Beer (Saison)		Beer	Belgium	Beer	Beer2	SRR5678686,SRS2280299,SAMN05190395	110.92
Gallone	[2]	BE035	Belgium (UK origin)	Beer (Trappist)		Trappist	UK/IE	Beer	Beer1/Mosaic	SRR5678687,SRS2280298,SAMN05190396	207.706
Gallone	[2]	BE036	Belgium (UK origin)	Beer (Trappist)		Trappist	UK/IE	Beer	Beer1UK	SRR5678688,SRS2280296,SAMN05190397	112.951
Gallone	[2]	BE037	Belgium (UK origin)	Beer (Trappist)		Trappist	UK/IE	Beer	Beer1UK	SRR5678689,SRS2280297,SAMN05190398	121.958
Gallone	[2]	BE038	NA	Beer (Lager)		Lager	NA	Beer	Mixed	SRR5678690,SRS2280295,SAMN05190399	107.253
Gallone	[2]	BE039	Czech	Beer (Lager)		Lager	Other	Beer	Beer2	SRR5678681,SRS2280305,SAMN05190400	196.719
Gallone	[2]	BE040	US	Beer (Lager)		Lager	US/CA	Beer	Beer2	SRR5678682,SRS2280303,SAMN05190401	102.644
Gallone	[2]	BE041	Belgium	Beer (Lager)		Lager	Belgium	Beer	Beer1BG	SRR5678616,SRS2280369,SAMN05190402	90.6589
Gallone	[2]	BE042	Belgium	Beer (Lager)		Lager	Belgium	Beer	Beer1/Mosaic	SRR5678615,SRS2280370,SAMN05190403	84.1703
Gallone	[2]	BE043	Belgium	Beer (Lager)		Lager	Belgium	Beer	Beer1BG	SRR5678618,SRS2280367,SAMN05190404	149.743
Gallone	[2]	BE044	US (California)	Beer (Pale ale)		Pale ale	US/CA	Beer	Beer1US	SRR5688141,SRS2280368,SAMN05190405	24.5636
Gallone	[2]	BE045	England	Beer (Bitter)		Bitter	UK/IE	Beer	Beer1UK	SRR5688143,SRS2280365,SAMN05190406	131.417
Gallone	[2]	BE046	Germany	Beer		Beer	Germany	Beer	Beer1BG	SRR5688145,SRS2280366,SAMN05190407	104.573
Gallone	[2]	BE047	Ireland	Beer (Stout)		Stout	UK/IE	Beer	Beer1UK	SRR5688147,SRS2280363,SAMN05190408	162.083
Gallone	[2]	BE048	England	Beer (Pale ale)		Pale ale	UK/IE	Beer	Beer1UK	SRR5688149,SRS2280364,SAMN05190409	170.603
Gallone	[2]	BE049	England	Beer (Pale ale)		Pale ale	UK/IE	Beer	Beer1UK	SRR5688151,SRS2280371,SAMN05190410	158.467
Gallone	[2]	BE050	England	Beer		Beer	UK/IE	Beer	Beer1UK	SRR5688153,SRS2280372,SAMN05190411	157.789
Gallone	[2]	BE051	US (East Coast)	Beer		Beer	US/CA	Beer	Beer1US	SRR5688155,SRS2280340,SAMN05190412	162.059
Gallone	[2]	BE052	Australia	Beer (Pale ale)		Pale ale	Other	Beer	Beer1	SRR5688157,SRS2280339,SAMN05190413	157.418
Gallone	[2]	BE053	Europe	Beer		Beer	Other	Beer	Beer1UK	SRR5688159,SRS2280342,SAMN05190414	108.332
Gallone	[2]	BE054	England	Beer		Beer	UK/IE	Beer	Beer1UK	SRR5688161,SRS2280341,SAMN05190415	118.355
Gallone	[2]	BE055	England	Beer		Beer	UK/IE	Beer	Beer1UK	SRR5688163,SRS2280336,SAMN05190416	147.602
Gallone	[2]	BE056	England	Beer (Pale ale)		Pale ale	UK/IE	Beer	Beer1UK	SRR5688165,SRS2280335,SAMN05190417	123.745
Gallone	[2]	BE057	England	Beer		Beer	UK/IE	Beer	Beer1/Mosaic	SRR5688167,SRS2280338,SAMN05190418	161.512
Gallone	[2]	BE058	England	Beer		Beer	UK/IE	Beer	Beer1/Mosaic	SRR5688169,SRS2280337,SAMN05190419	106.711
Gallone	[2]	BE059	England	Beer		Beer	UK/IE	Beer	Beer2	SRR5688171,SRS2280344,SAMN05190420	113.676
Gallone	[2]	BE060	Scotland	Beer (Ale)		Ale	UK/IE	Beer	Beer1/Mosaic	SRR5688173,SRS2280343,SAMN05190421	207.9
Gallone	[2]	BE061	Germany	Beer (Alt)		Alt	Germany	Beer	Mixed	SRR5688175,SRS2280397,SAMN05190422	88.3403
Gallone	[2]	BE062	England	Beer		Beer	UK/IE	Beer	Beer2	SRR5688177,SRS2280396,SAMN05190423	157.541
Gallone	[2]	BE063	England	Beer		Beer	UK/IE	Beer	Beer2	SRR5688179,SRS2280398,SAMN05190424	224.203
Gallone	[2]	BE064	England	Beer		Beer	UK/IE	Beer	Beer1UK	SRR5688181,SRS2280399,SAMN05190425	188.744
Gallone	[2]	BE065	US (California)	Beer		Beer	US/CA	Beer	Beer1US	SRR5688183,SRS2280392,SAMN05190426	127.49
Gallone	[2]	BE066	US (Pacific North West America)	Beer (Pale ale)		Pale ale	US/CA	Beer	Beer1UK	SRR5688185,SRS2280393,SAMN05190427	100.579
Gallone	[2]	BE067	England	Beer		Beer	UK/IE	Beer	Beer1US	SRR5688187,SRS2280394,SAMN05190428	235.801
Gallone	[2]	BE068	US (California)	Beer (Pale ale)		Pale ale	US/CA	Beer	Beer1US	SRR5688189,SRS2280395,SAMN05190429	30.9056
Gallone	[2]	BE069	US (California)	Beer		Beer	US/CA	Beer	Beer1UK	SRR5688191,SRS2280389,SAMN05190430	146.88
Gallone	[2]	BE070	France	Beer		Beer	Other	Beer	Beer1UK	SRR5688193,SRS2280391,SAMN05190431	54.2631
Gallone	[2]	BE071	US (San Diego)	Beer		Beer	US/CA	Beer	Beer1US	SRR5688195,SRS2280383,SAMN05190432	210.54
Gallone	[2]	BE072	Germany	Beer (Hefeweizen)		Hefeweizen	Germany	Beer	Beer1/Mosaic	SRR5688197,SRS2280382,SAMN05190433	114.721
Gallone	[2]	BE073	Germany	Beer (Hefeweizen)		Hefeweizen	Germany	Beer	Beer1BG	SRR5688199,SRS2280380,SAMN05190434	186.43
Gallone	[2]	BE074	Germany	Beer (Hefeweizen)		Hefeweizen	Germany	Beer	Beer1/Mosaic	SRR5688201,SRS2280381,SAMN05190435	181.472
Gallone	[2]	BE075	Belgium	Beer (Wheat)		Wheat beer	Belgium	Beer	Beer1BG	SRR5688203,SRS2280387,SAMN05190436	215.503
Gallone	[2]	BE076	Belgium	Beer (Wheat)		Wheat beer	Belgium	Beer	Beer1BG	SRR5688205,SRS2280386,SAMN05190437	233.891
Gallone	[2]	BE077	Belgium	Beer (Trappist)		Trappist	Belgium	Beer	Beer1BG	SRR5688207,SRS2280362,SAMN05190438	171.602
Gallone	[2]	BE078	Belgium	Beer (Trappist)		Trappist	Belgium	Beer	Beer1BG	SRR5688209,SRS2280384,SAMN05190439	176.865
Gallone	[2]	BE079	Belgium	Beer (Trappist)		Trappist	Belgium	Beer	Beer1UK	SRR5688211,SRS2280374,SAMN05190440	165.582
Gallone	[2]	BE080	Belgium	Beer		Beer	Belgium	Beer	Beer2	SRR5688213,SRS2280388,SAMN05190441	140.8
Gallone	[2]	BE081	Belgium	Beer (Ale)		Ale	Belgium	Beer	Beer1BG	SRR5688215,SRS2280444,SAMN05190442	133.272
Gallone	[2]	BE082	Belgium	Beer		Beer	Belgium	Beer	Beer1US	SRR5688217,SRS2280445,SAMN05190443	162.117
Gallone	[2]	BE083	Belgium	Beer (Saison)		Beer	Belgium	Beer	Beer2	SRR5688219,SRS2280442,SAMN05190444	75.4174
Gallone	[2]	BE084	Belgium	Beer		Beer	Belgium	Beer	Beer2	SRR5688221,SRS2280443,SAMN05190445	179.773
Gallone	[2]	BE085	Belgium	Beer (Strong ale)		Strong ale	Belgium	Beer	Beer2	SRR5688223,SRS2280448,SAMN05190446	310.945
Gallone	[2]	BE086	Belgium	Beer		Beer	Belgium	Beer	Beer2	SRR5688225,SRS2280450,SAMN05190447	183.726
Gallone	[2]	BE087	Germany	Beer (Lager)		Lager	Germany	Beer	Beer1BG	SRR5688227,SRS2280447,SAMN05190448	187.947
Gallone	[2]	BE088	Germany	Beer		Beer	Germany	Beer	Wine	SRR5688229,SRS2280446,SAMN05190449	181.133
Gallone	[2]	BE089	Germany	Beer		Beer	Germany	Beer	Beer1UK	SRR5688231,SRS2280449,SAMN05190450	126.909
Gallone	[2]	BE090	England	Beer		Beer	UK/IE	Beer	Beer1UK	SRR5688233,SRS2280451,SAMN05190451	172.338
Gallone	[2]	BE091	Germany	Beer (Lager)		Lager	Germany	Beer	Beer2	SRR5688235,SRS2280423,SAMN05190452	255.883
Gallone	[2]	BE092	Belgium	Beer (Strong ale)		Ale	Belgium	Beer	Beer2	SRR5688237,SRS2280422,SAMN05190453	183.346
Gallone	[2]	BE093	Germany	Beer (Hefeweizen)		Hefeweizen	Germany	Beer	Beer1/Mosaic	SRR5688239,SRS2280425,SAMN05190454	208.508
Gallone	[2]	BE094	Germany	Beer (Lager)		Lager	Germany	Beer	Beer1UK	SRR5688241,SRS2280424,SAMN05190455	143.835
Gallone	[2]	BE095	NA	Beer		Beer	NA	Beer	Beer1	SRR5688243,SRS2280427,SAMN05190456	242.441
Gallone	[2]	BE096	NA	Beer		Beer	NA	Beer	Beer1	SRR5688245,SRS2280426,SAMN05190457	289.927
Gallone	[2]	BE097	NA	Beer		Beer	NA	Beer	Beer1	SRR5688247,SRS2280430,SAMN05190458	258.854
Gallone	[2]	BE098	US (California)	Beer (Pale ale)		Pale ale	US/CA	Beer	Beer1US	SRR5688249,SRS2280428,SAMN05190459	306.938
Gallone	[2]	BE099	England	Beer (Bitter)		Bitter	UK/IE	Beer	Beer1UK	SRR5688251,SRS2280431,SAMN05190460	367.312
Gallone	[2]	BE100	England	Beer		Beer	UK/IE	Beer	Beer1UK	SRR5688253,SRS2280429,SAMN05190461	241.021
Gallone	[2]	BE101	England	Beer		Beer	UK/IE	Beer	Beer1UK	SRR5688255,SRS2280402,SAMN05190462	209.657
Gallone	[2]	BE102	US	Beer		Beer	US/CA	Beer	Beer1US	SRR5688257,SRS2280404,SAMN05190463	264.062
Gallone	[2]	BI002	Brazil	Bioethanol		Other	Other	Bio-ethanol	Mosaic	SRR5678610,SRS2280376,SAMN05190465	112.555
Gallone	[2]	BI005	Brazil	Bioethanol		Other	Other	Bio-ethanol	Mosaic	SRR5678581,SRS2280403,SAMN05190468	138.546
Gallone	[2]	BR001	NA	Bread		Other	Other	Baking	Mixed	SRR5678580,SRS2280405,SAMN05190469	126.302
Gallone	[2]	BR002	Belgium	Bread		Other	Other	Baking	Mixed	SRR5678575,SRS2280410,SAMN05190470	102.599
Gallone	[2]	BR003	Belgium	Bread		Other	Other	Baking	Mixed	SRR5678574,SRS2280411,SAMN05190471	103.975
Gallone	[2]	BR004	Belgium	Bread		Other	Other	Baking	Mixed	SRR5678552,SRS2280433,SAMN05190472	93.3802
Gallone	[2]	LA001	Lab cross	Lab		Other	Other	Lab	WestAfrica/Mosaic	SRR5678553,SRS2280432,SAMN05190473	117.401
Gallone	[2]	LA002	Lab cross	Lab		Other	Other	Lab	Mosaic	SRR5688259,SRS2280435,SAMN05190474	301.027
Gallone	[2]	SA002	Japan	Saké		Other	Other	Sake	Wine	SRR5678548,SRS2280437,SAMN05190476	118.387
Gallone	[2]	SP001	NA	Spirits		Other	Other	Spirits	Mixed	SRR5678664,SRS2280321,SAMN05190482	276.463
Gallone	[2]	SP002	France	Spirits		Other	Other	Spirits	Wine	SRR5678663,SRS2280322,SAMN05190483	118.068
Gallone	[2]	SP003	NA	Spirits		Other	Other	Spirits	Mixed	SRR5678662,SRS2280324,SAMN05190484	122.725
Gallone	[2]	SP004	Brazil	Spirits		Other	Other	Spirits	Wine	SRR5678661,SRS2280323,SAMN05190485	88.4366
Gallone	[2]	SP005	Brazil	Spirits		Other	Other	Spirits	Beer1BG	SRR5678668,SRS2280316,SAMN05190486	117.482
Gallone	[2]	SP006	Brazil	Spirits		Other	Other	Spirits	Mosaic	SRR5678667,SRS2280318,SAMN05190487	167.509
Gallone	[2]	SP007	Scotland	Spirits		Other	Other	Spirits	Mosaic	SRR5678666,SRS2280319,SAMN05190488	98.029
Gallone	[2]	SP008	Scotland	Spirits		Other	Other	Spirits	Mosaic	SRR5688261,SRS2280320,SAMN05190489	168.478
Gallone	[2]	SP009	US (Tennessee)	Spirits		Other	Other	Spirits	Mixed/Mosaic	SRR5688263,SRS2280315,SAMN05190490	171.401
Gallone	[2]	SP010	NA	Spirits		Other	Other	Spirits	Mosaic	SRR5688265,SRS2280317,SAMN05190491	195.974
Gallone	[2]	SP011	NA	Spirits		Other	Other	Spirits	Wine	SRR5688267,SRS2280351,SAMN05190492	221.488
Gallone	[2]	WI001	France	Wine		Other	Other	Wine	Wine	SRR5678636,SRS2280349,SAMN05190493	107.477
Gallone	[2]	WI002	Russia	Wine		Other	Other	Wine	Mosaic	SRR5678637,SRS2280348,SAMN05190494	117.125
Gallone	[2]	WI003	France	Wine		Other	Other	Wine	Wine	SRR5678638,SRS2280347,SAMN05190495	113.754
Gallone	[2]	WI004	Germany	Wine		Other	Other	Wine	Wine	SRR5678631,SRS2280354,SAMN05190496	101.895
Gallone	[2]	WI005	Germany	Wine		Other	Other	Wine	Wine	SRR5678632,SRS2280353,SAMN05190497	113.457
Gallone	[2]	WI006	Germany	Wine		Other	Other	Wine	Wine	SRR5678633,SRS2280352,SAMN05190498	120.458
Gallone	[2]	WI007	Germany	Wine		Other	Other	Wine	Wine	SRR5678634,SRS2280350,SAMN05190499	141.062
Gallone	[2]	WI008	NA	Wine		Other	Other	Wine	Mixed/Mosaic	SRR5678639,SRS2280346,SAMN05190500	100.135
Gallone	[2]	WI009	Germany	Wine		Other	Other	Wine	Wine	SRR5678640,SRS2280345,SAMN05190501	108.375
Gallone	[2]	WI010	France	Wine		Other	Other	Wine	Wine	SRR5678652,SRS2280333,SAMN05190502	119.449
Gallone	[2]	WI011	France	Wine		Other	Other	Wine	Wine	SRR5678651,SRS2280334,SAMN05190503	124.172
Gallone	[2]	WI012	NA	Wine		Other	Other	Wine	Beer1UK	SRR5678654,SRS2280330,SAMN05190504	123.385
Gallone	[2]	WI013	France	Wine		Other	Other	Wine	Wine	SRR5678653,SRS2280332,SAMN05190505	181.685
Gallone	[2]	WI014	Germany	Wine		Other	Other	Wine	Wine	SRR5678656,SRS2280329,SAMN05190506	130.868
Gallone	[2]	WI015	France	Wine		Other	Other	Wine	Wine	SRR5678655,SRS2280331,SAMN05190507	119.343
Gallone	[2]	WI016	Italy	Wine		Other	Other	Wine	Mosaic	SRR5678658,SRS2280327,SAMN05190508	88.8534
Gallone	[2]	WI017	Spain	Wine		Other	Other	Wine	Wine	SRR5678657,SRS2280328,SAMN05190509	203.185
Gallone	[2]	WI018	NA	Wine		Other	Other	Wine	Wine	SRR5678660,SRS2280325,SAMN05190510	108.857
Gallone	[2]	WI019	NA	Wine		Other	Other	Wine	Beer2/Mosaic	SRR5688275,SRS2280326,SAMN05190511	131.501
Gallone	[2]	WL001	Ghana	Wild (Cocoa)		Other	Other	Wild	WestAfrica/Mosaic	SRR5678626,SRS2280360,SAMN05190512	142.042
Gallone	[2]	WL002	Ghana	Wild (Cocoa)		Other	Other	Wild	WestAfrica/Mosaic	SRR5678627,SRS2280358,SAMN05190513	156.514
Gallone	[2]	WL003	Ivory coast	Wild (Cocoa)		Other	Other	Wild	WestAfrica/Mosaic	SRR5678624,SRS2280361,SAMN05190514	194.83
Gallone	[2]	WL006	Denmark	Wild		Other	Other	Wild	Mixed	SRR5688271,SRS2280355,SAMN05190517	231.523
Gallone	[2]	WL007	Denmark	Wild		Other	Other	Wild	Mixed	SRR5688273,SRS2280357,SAMN05190518	203.996
Gonclaves	[3]	FostersB	NA	Commercial brewing ale strain		Ale	NA	Beer	B3	ERR1352861,ERS1108629	76.2477
Gonclaves	[3]	FostersO	NA	Commercial brewing ale strain		Ale	NA	Beer	B3	ERR1352859,ERS1108627	57.0436
Gonclaves	[3]	NCYC1044	NA	British ale		Ale	NA	Beer	B3	SRR403240	111.15
Gonclaves	[3]	Platinum	NA	Commercial bread dough		Other	Other	Baking	Beer/Bread	ERR1352865,ERS1108633	46.2396
Gonclaves	[3]	PYCC4226	NA	Commercial bread dough		Other	Other	Baking	Beer/Bread	ERR1352867,ERS1108635	47.667
Gonclaves	[3]	TUM148	Düsseldorf, Germany	Alt beer		Alt	Germany	Beer	B2	ERR1352854,ERS1108622	36.96
Gonclaves	[3]	TUM149	Munich, Germany	Wheat beer		Wheat beer	Germany	Beer	B1	ERR1352845,ERS1108613	23.1009
Gonclaves	[3]	TUM165	Burton-upon-Trend, Great Britain	British ale		Ale	UK/IE	Beer	B3	ERR1352860,ERS1108628	19.9047
Gonclaves	[3]	TUM174	Mülheim, Germany	Regional beer similar to Kölsch beer		Kolsch	Germany	Beer	B2	ERR1352853,ERS1108621	39.3543
Gonclaves	[3]	TUM175	Freising-Weihenstephan, Germany	Wheat beer		Wheat beer	Germany	Beer	B1	ERR1352847,ERS1108615	60.8839
Gonclaves	[3]	TUM177	Krefeld, Germany	Alt/Kölsch beer		Kolsch	Germany	Beer	B2	ERR1352852,ERS1108620	26.3073
Gonclaves	[3]	TUM205	Würzburg, Germany	Wheat beer		Wheat beer	Germany	Beer	B1	ERR1352846,ERS1108614	61.4722
Gonclaves	[3]	TUM208	Rhineland-Palatinate, Germany	Alt beer		Alt	Germany	Beer	B2	ERR1352849,ERS1108617	48.4808
Gonclaves	[3]	TUM210	Great Britain	British ale/stout		Stout	UK/IE	Beer	B3	ERR1352863,ERS1108631	25.2225
Gonclaves	[3]	TUM211	Great Britain	British ale/stout		Stout	UK/IE	Beer	B3	ERR1352864,ERS1108632	37.0333
Gonclaves	[3]	TUM213	Great Britain	British ale/stout		Stout	UK/IE	Beer	B3	ERR1352856,ERS1108624	64.6073
Gonclaves	[3]	TUM308	Rhineland-Palatinate, Germany	Alt beer		Alt	Germany	Beer	B2	ERR1352851,ERS1108619	66.8114
Gonclaves	[3]	TUM338	Düsseldorf, Germany	Alt beer		Alt	Germany	Beer	B2	ERR1352855,ERS1108623	122.227
Gonclaves	[3]	TUM381	Belgium	Belgian beer		Beer	Belgium	Beer	B1	ERR1352844,ERS1108612	64.8129
Gonclaves	[3]	TUM480	South Africa	Opaque beer		Beer	Other	Beer	Beer/Bread	ERR1352868,ERS1108636	76.0045
Gonclaves	[3]	TUM503	NA	California ale		Ale	NA	Beer	B3	ERR1352858,ERS1108626	81.0701
Gonclaves	[3]	TUM506	Great Britain	British ale		Ale	UK/IE	Beer	Beer/Bread	ERR1352866,ERS1108634	51.4593
Gonclaves	[3]	TUM507	NA	Ale Beer from wheatmalt		Ale	NA	Beer	B1	ERR1352848,ERS1108616	82.9227
Gonclaves	[3]	TUM508	Ireland	Irish ale/stout		Stout	UK/IE	Beer	B3	ERR1352862,ERS1108630	80.2465
Gonclaves	[3]	TUM510	Great Britain	British ale		Ale	UK/IE	Beer	B3	ERR1352857,ERS1108625	74.5433
Gonclaves	[3]	TUM513	NA	California ale		Ale	NA	Beer	B2	ERR1352850,ERS1108618	65.8245
Gonclaves	[3]	W205	NA	Hefeweizen ale yeast		Hefeweizen	NA	Beer	B1	SRR403241	65.4753
Peter	[4]	AAC	England	Brewers	Beer	Beer	UK/IE	Beer	11.A	ERR1309038,ERS1082032,SAMEA3894898	321.77
Peter	[4]	AAL	France	Bakery	Bakery	Other	Other	Baking	08.M	ERR1309297,ERS1082039,SAMEA3894905	229.427
Peter	[4]	AAM	France	Bakery	Bakery	Other	Other	Baking	08.M	ERR1308737,ERS1082040,SAMEA3894906	227.658
Peter	[4]	AAN	Czech Republic	Bakery	Bakery	Other	Other	Baking	08.M	ERR1308608,ERS1082041,SAMEA3894907	212.114
Peter	[4]	AAP	Australia	Bakery	Bakery	Other	Other	Baking	08.M	ERR1309494,ERS1082042,SAMEA3894908	236.067
Peter	[4]	ABV	Tijuca forest, Rio de Janeiro, Brazil	Poluted stream	Water	Other	Other	Wild	08.M	ERR1308582,ERS1082065,SAMEA3894931	284.948
Peter	[4]	ADL	Netherlands	Bakery	Bakery	Other	Other	Baking	08.M	ERR1309122,ERS1082094,SAMEA3894960	260.478
Peter	[4]	ADM	Vietnam	Bakery	Bakery	Other	Other	Baking	08.M	ERR1309212,ERS1082095,SAMEA3894961	343.997
Peter	[4]	ADP	French Guiana	Unknown	Unknown	Other	Other	NA	08.M	ERR1308698,ERS1082097,SAMEA3894963	315.587
Peter	[4]	AEB	Oranjeboom brewery, Rotterdam, Netherlands	Brewers top yeast	Beer	Beer	Other	Beer	11.A	ERR1309300,ERS1082104,SAMEA3894970	259.477
Peter	[4]	AEC	NA	Brewers yeast	Beer	Beer	NA	Beer	11.A	ERR1309314,ERS1082105,SAMEA3894971	277.684
Peter	[4]	AEM	NA	Beer wort	Beer	Beer	NA	Beer	08.M	ERR1308627,ERS1082113,SAMEA3894979	253.694
Peter	[4]	AEV	Rotterdam, Netherlands	Tapwater	Water	Other	Other	Wild	08.M	ERR1308650,ERS1082120,SAMEA3894986	260.608
Peter	[4]	AFC	Goteborg, Sweden	Salmo gairdneri (rainbow trout)	Nature	Other	Other	Wild	08.M	ERR1309327,ERS1082123,SAMEA3894989	324.617
Peter	[4]	AFE	Sweden	Seawater	Water	Other	Other	Wild	08.M	ERR1309127,ERS1082125,SAMEA3894991	250.409
Peter	[4]	AFF	France	Bakery	Bakery	Other	Other	Baking	08.M	ERR1309131,ERS1082126,SAMEA3894992	241.618
Peter	[4]	AFT	Austria	Infected nail of 4 yo girl	Human, clinical	Other	Other	Clinical	08.M	ERR1308987,ERS1082138,SAMEA3895004	278.054
Peter	[4]	AGB	South Yorkshire, UK	Brewer yeast, Yorkshire type	Beer	Beer	UK/IE	Beer	11.A	ERR1308642,ERS1082141,SAMEA3895007	145.296
Peter	[4]	AGE	NA	Bakery	Bakery	Other	Other	Baking	08.M	ERR1309444,ERS1082143,SAMEA3895009	259.22
Peter	[4]	AGK	UK	Trinidadian cane sugar	Nature	Other	Other	Wild	08.M	ERR1308858,ERS1082148,SAMEA3895014	806.067
Peter	[4]	AHV	NA	Brewery	Beer	Beer	NA	Beer	08.M	ERR1309271,ERS1082175,SAMEA3895041	219.006
Peter	[4]	AKT	Pichincha, Ecuador	Stingless bee	Insect	Other	Other	Wild	08.M	ERR1308849,ERS1082206,SAMEA3895072	228.837
Peter	[4]	ALN	Bratislava, Deninska Nova Ves, Slovakia	River water (Morava)	Water	Other	Other	Wild	08.M	ERR1309320,ERS1082219,SAMEA3895085	290.517
Peter	[4]	ALP	Bratislava, Deninska Nova Ves, Slovakia	River water Morava	Water	Other	Other	Wild	08.M	ERR1309260,ERS1082220,SAMEA3895086	275.803
Peter	[4]	ALV	Male Zaluzie, Slovakia	Fruit of plum tree (Prunus domestica L., 'Stanley')	Fruit	Other	Other	Wild	08.M	ERR1309155,ERS1082225,SAMEA3895091	243.71
Peter	[4]	AMG	Tuchih, Nantou, Taiwan	Leaf of Ardisia cornudentata	Tree	Other	Other	Wild	08.M	ERR1309347,ERS1082231,SAMEA3895097	227.607
Peter	[4]	AMI	Yuchih, Nantou, Taiwan	Leaf of Podocarppus macrophyllus	Tree	Other	Other	Wild	08.M	ERR1309063,ERS1082233,SAMEA3895099	297.635
Peter	[4]	AMK	Tuchih, Nantou, Taiwan	Leaf of Cunninghamia lanceolata	Tree	Other	Other	Wild	08.M	ERR1309092,ERS1082234,SAMEA3895100	277.743
Peter	[4]	AML	Tuchih, Nantou, Taiwan	Leaf of Acacia dealbata	Tree	Other	Other	Wild	08.M	ERR1308615,ERS1082235,SAMEA3895101	246.112
Peter	[4]	AMN	Tuchih, Nantou, Taiwan	Leaf of Wendlandia formosana	Tree	Other	Other	Wild	08.M	ERR1309385,ERS1082237,SAMEA3895103	310.72
Peter	[4]	AMQ	Tuchih, Nantou, Taiwan	Leaf of Acacia dealbata	Tree	Other	Other	Wild	08.M	ERR1308864,ERS1082239,SAMEA3895105	233.187
Peter	[4]	ANP	Navassa Island	Drosophila sp. from Opuntia stricta,	Insect	Other	Other	Wild	08.M	ERR1309376,ERS1082255,SAMEA3895121	245.942
Peter	[4]	API	Korea	type yeasts of the species Saccharomyces cerevisiae in different sugar media", Letters in Applied Microbiology 2001	Bakery	Other	Other	Baking	08.M	ERR1308707,ERS1082268,SAMEA3895134	265.974
Peter	[4]	APK	South Africa	Baker's yeast	Bakery	Other	Other	Baking	08.M	ERR1308678,ERS1082269,SAMEA3895135	286.179
Peter	[4]	APL	Turkey	type yeasts of the species Saccharomyces cerevisiae in different sugar media", Letters in Applied Microbiology 2001	Bakery	Other	Other	Baking	08.M	ERR1309404,ERS1082270,SAMEA3895136	244.139
Peter	[4]	APM	Korea	type yeasts of the species Saccharomyces cerevisiae in different sugar media", Letters in Applied Microbiology 2001	Bakery	Other	Other	Baking	08.M	ERR1309296,ERS1082271,SAMEA3895137	263.211
Peter	[4]	APN	Philippines	type yeasts of the species Saccharomyces cerevisiae in different sugar media", Letters in Applied Microbiology 2001	Bakery	Other	Other	Baking	08.M	ERR1309119,ERS1082272,SAMEA3895138	310.679
Peter	[4]	AQI	Sweden	Seawater	Water	Other	Other	Wild	08.M	ERR1309318,ERS1082286,SAMEA3895152	234.45
Peter	[4]	AQT	Belgium	Beer	Beer	Beer	Belgium	Beer	11.A	ERR1309217,ERS1082293,SAMEA3895159	270.344
Peter	[4]	ASH	Netherlands	Beer holland	Beer	Beer	Other	Beer	11.A	ERR1308979,ERS1082317,SAMEA3895183	192.799
Peter	[4]	ASL	Anatolia, Turkey	Bakery levain	Bakery	Other	Other	Baking	08.M	ERR1309203,ERS1082318,SAMEA3895184	308.849
Peter	[4]	ASP	France	Unknown	Unknown	Other	Other	nan	08.M	ERR1309151,ERS1082321,SAMEA3895187	265.142
Peter	[4]	ATR	Spain	Fruit	Fruit	Other	Other	Wild	08.M	ERR1309498,ERS1082336,SAMEA3895202	244.037
Peter	[4]	ATS	Spain	Flower	Flower	Other	Other	Wild	08.M	ERR1308978,ERS1082337,SAMEA3895203	318.823
Peter	[4]	ATV	UK	Beer	Beer	Beer	UK/IE	Beer	11.A	ERR1309313,ERS1082338,SAMEA3895204	308.805
Peter	[4]	BBC	Laksarska Nova Ves, Slovakia	Fruitbody of mushroom Xerocomus badius (Fr.) Gilb.	Fruit	Other	Other	Wild	08.M	ERR1308693,ERS1082375,SAMEA3895241	395.228
Peter	[4]	BBD	Jakubov, Slovakia	Fish pond water	Water	Other	Other	Wild	08.M	ERR1309196,ERS1082376,SAMEA3895242	387.68
Peter	[4]	BBE	Jakubov, Slovakia	Sediment of fresh water lake	Water	Other	Other	Wild	08.M	ERR1309236,ERS1082377,SAMEA3895243	383.476
Peter	[4]	BBF	Bratislava, Slovakia	River water (Danube)	Water	Other	Other	Wild	08.M	ERR1308652,ERS1082378,SAMEA3895244	289.059
Peter	[4]	BBG	Devinska Nova Ves, Slovakia	River water (Morava)	Water	Other	Other	Wild	11.A	ERR1309440,ERS1082379,SAMEA3895245	321.822
Peter	[4]	BBP	Spain	Flower of Centaurea alba	Flower	Other	Other	Wild	08.M	ERR1308640,ERS1082385,SAMEA3895251	261.178
Peter	[4]	BCR	Israel	Evolution canyon	Nature	Other	Other	Wild	08.M	ERR1309079,ERS1082406,SAMEA3895272	289.383
Peter	[4]	BCS	Israel	Evolution canyon	Nature	Other	Other	Wild	08.M	ERR1308581,ERS1082407,SAMEA3895273	291.099
Peter	[4]	BCT	Israel	Evolution canyon	Nature	Other	Other	Wild	08.M	ERR1309279,ERS1082408,SAMEA3895274	330.673
Peter	[4]	BDL	Equador	Beer	Beer	Beer	Other	Beer	08.M	ERR1309445,ERS1082420,SAMEA3895286	290.287
Peter	[4]	BFE	NA	Spoiled gooseberry juice	Industrial	Other	Other	Wild	08.M	ERR1309274,ERS1082451,SAMEA3895317	308.432
Peter	[4]	BFG	NA	Rotten wood	Nature	Other	Other	Wild	08.M	ERR1309059,ERS1082452,SAMEA3895318	236.192
Peter	[4]	BFM	Slovenia	Petrol station, oil contaminated asphalt	Industrial	Other	Other	Wild	08.M	ERR1308976,ERS1082456,SAMEA3895322	282.851
Peter	[4]	BMG	Norway	Human sputum	Human, clinical	Other	Other	Clinical	08.M	ERR1309341,ERS1082562,SAMEA3895428	387.934
Peter	[4]	BML	Belgium	Vagina	Human, clinical	Other	Other	Clinical	08.M	ERR1309174,ERS1082566,SAMEA3895432	365.175
Peter	[4]	BMM	Vall d'Hebron hospital, Barcelona, Spain	Vagina	Human, clinical	Other	Other	Clinical	08.M	ERR1309282,ERS1082567,SAMEA3895433	251.776
Peter	[4]	BRP	Belgium	Artois Peterman beer	Beer	Beer	Belgium	Beer	11.A	ERR1309377,ERS1082631,SAMEA3895497	357.819
Peter	[4]	BRQ	Belgium	Orval Trappist beer	Beer	Trappist	Belgium	Beer	11.A	ERR1309175,ERS1082632,SAMEA3895498	414.416
Peter	[4]	BSI	Belgium	Beer	Beer	Beer	Belgium	Beer	11.A	ERR1309026,ERS1082640,SAMEA3895506	310.921
Peter	[4]	BTC	NA	Fleischmann baker's yeast.	Bakery	Other	Other	Baking	08.M	ERR1308822,ERS1082651,SAMEA3895517	286.49
Peter	[4]	BTD	NA	type yeasts of the species Saccharomyces cerevisiae in different sugar media", Letters in Applied Microbiology 2001	Bakery	Other	Other	Baking	08.M	ERR1308763,ERS1082652,SAMEA3895518	126.955
Peter	[4]	BTE	NA	type yeasts of the species Saccharomyces cerevisiae in different sugar media", Letters in Applied Microbiology 2001	Bakery	Other	Other	Baking	08.M	ERR1308903,ERS1082653,SAMEA3895519	335.614
Peter	[4]	BTF	NA	type yeasts of the species Saccharomyces cerevisiae in different sugar media", Letters in Applied Microbiology 2001	Bakery	Other	Other	Baking	08.M	ERR1309378,ERS1082654,SAMEA3895520	482.014
Peter	[4]	CBF	Matera, Italy	Sourdough levan	Bakery	Other	Other	Baking	08.M	ERR1309133,ERS1082700,SAMEA3895566	281.88
Peter	[4]	CBR	UK	Ale strain	Beer	Ale	UK/IE	Beer	11.A	ERR1308964,ERS1082708,SAMEA3895574	252.931
Peter	[4]	CDR	Spain	Flowers of Centaurea alba	Flower	Other	Other	Wild	08.M	ERR1309163,ERS1082740,SAMEA3895606	281.365
Peter	[4]	CFC	Westmalle, Belgium	Carlsberg Beer, Abbey ale yeast (Westmalle brewery)	Beer	Beer	Belgium	Beer	11.A	ERR1308839,ERS1082765,SAMEA3895631	252.085
Peter	[4]	CFD	USA	Carlsberg Beer, American Ale yeast	Beer	Ale	US/CA	Beer	11.A	ERR1309393,ERS1082766,SAMEA3895632	229.263
Peter	[4]	CFG	UK	Carlsberg Beer	Beer	Beer	UK/IE	Beer	11.A	ERR1309291,ERS1082769,SAMEA3895635	327.297
Peter	[4]	CFH	UK	Carlsberg Beer	Beer	Beer	UK/IE	Beer	11.A	ERR1309433,ERS1082770,SAMEA3895636	342.495
Peter	[4]	CFI	UK	Carlsberg Beer	Beer	Beer	UK/IE	Beer	08.M	ERR1309381,ERS1082771,SAMEA3895637	299.833
Peter	[4]	CFM	San Diego, USA	Carlsberg Beer, "San Diego Super Yeast"	Beer	Beer	US/CA	Beer	11.A	ERR1309468,ERS1082772,SAMEA3895638	313.557
Peter	[4]	CFN	NA	Carlsberg Beer	Beer	Beer	NA	Beer	08.M	ERR1308648,ERS1082773,SAMEA3895639	348.486
Peter	[4]	CFP	NA	Carlsberg Beer	Beer	Beer	NA	Beer	08.M	ERR1308594,ERS1082774,SAMEA3895640	268.693
Peter	[4]	CGC	Davis, CA, UCD	Female olive fly, surface sterilized, smashed, plated on RBCA	Fruit	Other	Other	Wild	11.A	ERR1309334,ERS1082781,SAMEA3895647	355.224
Peter	[4]	CHG	Vietnam	Bakery	Bakery	Other	Other	Baking	08.M	ERR1308990,ERS1082802,SAMEA3895668	267.048
Peter	[4]	CHH	France	Bakery	Bakery	Other	Other	Baking	08.M	ERR1308772,ERS1082803,SAMEA3895669	296.222
Peter	[4]	CHI	USA	Bakery	Bakery	Other	Other	Baking	08.M	ERR1309321,ERS1082804,SAMEA3895670	243.029
Peter	[4]	CHK	UK	Brewery	Beer	Beer	UK/IE	Beer	08.M	ERR1309299,ERS1082805,SAMEA3895671	254.422
Peter	[4]	CHL	Northern Europe	Bakery	Bakery	Other	Other	Baking	08.M	ERR1309074,ERS1082806,SAMEA3895672	228.452
Peter	[4]	CHR	France	Vagina	Human, clinical	Other	Other	Clinical	08.M	ERR1309136,ERS1082811,SAMEA3895677	255.669
Peter	[4]	CIE	Spain	Mouth	Human, clinical	Other	Other	Clinical	08.M	ERR1309210,ERS1082819,SAMEA3895685	237.091
Peter	[4]	CKK	Amiens, France	Feces, clinical	Human, clinical	Other	Other	Clinical	08.M	ERR1309226,ERS1082843,SAMEA3895709	181.661
Peter	[4]	CKS	France	Unknown	Human, clinical	Other	Other	Clinical	08.M	ERR1309340,ERS1082850,SAMEA3895716	272.515
Peter	[4]	CLA	France	Unknown	Human, clinical	Other	Other	Clinical	08.M	ERR1309416,ERS1082853,SAMEA3895719	226.475
References
[1] Fay, J. C., P. Liu, G. T. Ong, M. J. Dunham, G. A. Cromie et al., 2019 A polyploid admixed origin of beer yeasts derived from European and Asian wine populations. PLoS Biol. 17: e3000147
[2] Gallone, B., J. Steensels, T. Prahl, L. Soriaga, V. Saels et al., 2016 Domestication and Divergence of Saccharomyces cerevisiae Beer Yeasts. Cell 166: 1397–1410.e16
[3] Gonçalves, M., A. Pontes, P. Almeida, R. Barbosa, M. Serra et al., 2016 Distinct Domestication Trajectories in Top-Fermenting Beer Yeasts and Wine Yeasts. Curr. Biol. 26: 2750–2761
[4] Peter, J., M. De Chiara, A. Friedrich, J.-X. Yue, D. Pflieger et al., 2018 Genome evolution across 1,011 Saccharomyces cerevisiae isolates. Nature 556: 339–344
